# Modeling patient variants of *Cnot1* and *Cdc42bpb* results in distinct forms of congenital diaphragmatic hernia in mice

**DOI:** 10.64898/2026.02.24.707527

**Authors:** Eric L. Bogenschutz, Cynthia Carpenter, Ameleen Wong, Kristina Palmer, Aalekh Mehta, Yannick Ledermann, Caleb Heffner, Kathy J. Snow, Carol Bult, Yufeng Shen, Patricia K. Donahoe, Samuel P. Rowbotham, Frances A. High, Wendy K. Chung, Stephen A. Murray

## Abstract

Congenital diaphragmatic hernia (CDH) is a severe congenital anomaly characterized by impairment of both diaphragm and lung development *in utero*. CDH presents as a spectrum of forms and severities, with diaphragm defects arising in the dorsal/posterior region typically correlating with more severe pulmonary disease and higher risk of mortality than those appearing in ventral/anterior regions. The genetic etiology underlying CDH is complex, with many genes implicated showing variable expressivity and incomplete penetrance in both human patients and mouse models. Here we present *in vivo* validation of two genes previously unassociated with CDH: the CDC42-interacting kinase *CDC42BPB*; and *CNOT1*, a scaffolding protein of the CCR4-NOT protein complex, critical for mRNA regulation through modifications such as deadenylation. Each gene was found to have a damaging, *de novo* missense variant in a recent large-scale CDH patient sequencing screen. Loss of *Cdc42bpb* leads to ventral diaphragmatic hernias, heart septal defects and minor lung epithelial differentiation defects in mouse embryos. Installation of the orthologous patient-specific missense variant through CRISPR/Cas9 editing leads to less severe ventral diaphragm defects. Mouse embryos with either one or two copies of the orthologous *Cnot1* variant, c.1867C>T (p.R623W), develop dorsal diaphragmatic hernias with low (<50%) penetrance, and mutants showed alterations in mRNA isoform expression consistent with the molecular role of *Cnot1* in RNA splicing. These results underscore the power of *in vivo* functional modeling to validate genes and patient-specific variants uncovered by patient sequencing, reveal two previously unrecognized genetic causes of CDH, and highlight the heterogeneity of different patient anatomic presentations.
