## Supplementary Table 1 for "Modeling patient variants of *Cnot1* and *Cdc42bpb* results in distinct forms of congenital diaphragmatic hernia in mice"

### Sheet: Table S1
Supplemental Table 1: ICE generated CRISPR editing scores for C>T p.T1179M Cdc42bpb F0 embryos.
Embryo ID	ICE Knockout Score	ICE Knock-in Score	ICE Inframe edit	uCT status	millimeter distance	micron distance
Cdc42bpb_5012_01	0	20	77	Scanned	0.119184	119.184
Cdc42bpb_5012_02	0	100	0	Scanned	0.131143	131.143
Cdc42bpb_5012_03	31	0	10	Scanned
Cdc42bpb_5012_04	6	59	0	Scanned
Cdc42bpb_5012_05	86	12	0	Scanned
Cdc42bpb_5012_06	54	16	25	Scanned
Cdc42bpb_5013_01	65	30	0	Scanned
Cdc42bpb_5013_02	98	0	0	Scanned	0.469002	469.002
Cdc42bpb_5013_03	93	0	0	Scanned	1.18462	1184.62
Cdc42bpb_5013_04	99	0	0	Scanned	0.927488	927.488
Cdc42bpb_5013_05	5	0	0	Scanned	0.653551	653.551
Cdc42bpb_5013_06	46	36	0	Scanned
Cdc42bpb_5013_07	32	0	7	Scanned
Cdc42bpb_5013_08	42	43	0	Scanned
Cdc42bpb_5013_09	20	72	0	Scanned	0.433845	433.845
Cdc42bpb_5014_01	21	0	6	Scanned	0.564576	564.576
Cdc42bpb_5014_02	0	93	0	Scanned	0.415081	415.081
Cdc42bpb_5014_03	95	0	0	Scanned	1.0908	1090.8
Cdc42bpb_5014_04	0	100	0	Scanned	0.142587	142.587
Cdc42bpb_5014_05	94	3	0	Scanned	1.10214	1102.14
Cdc42bpb_5015_01	99	0	0	Scanned	1.00976	1009.76
Cdc42bpb_5015_02	49	38	0	Scanned
Cdc42bpb_5015_03	50	39	3	Scanned
Cdc42bpb_5015_04	0	100	0	Scanned
Cdc42bpb_5015_05	34	50	0	Scanned
Cdc42bpb_5015_06	45	39	0	Scanned
Cdc42bpb_5015_07	54	9	0	Scanned
Cdc42bpb_5015_08	79	13	0
Cdc42bpb_5016_01	16	0	82	Scanned
Cdc42bpb_5016_02	86	3	0	Scanned	1.1506	1150.6
Cdc42bpb_5016_03	95	0	0	Scanned	0.765208	765.208
Cdc42bpb_5016_04	45	42	0	Scanned
Cdc42bpb_5017_01	0	100	0	Scanned	0.383326	383.326
Cdc42bpb_5017_02	46	40	0	Scanned
Cdc42bpb_t1179m_WT_02	0	0	0	Scanned	0.044653	44.6526
Cdc42bpb_t1179m_WT_03	0	0	0	Scanned	0.058478	58.4783
Cdc42bpb_t1179m_WT_04	0	0	0	Scanned	0.087233	87.2329
Cdc42bpb_t1179m_WT_05	0	0	0	Scanned	0.122792	122.792
