## Supplementary Table 3 for "Modeling patient variants of *Cnot1* and *Cdc42bpb* results in distinct forms of congenital diaphragmatic hernia in mice"

### Sheet: Table S3
Supplemental Table 3: STRING DB significant ontology terms for each set of significantly differentially expressed genes between E14.5 Cnot1+/+ and Cnot1R623W/+ RNA-sequencing samples.
#category	term ID	term description	observed gene count	background gene count	strength	signal	false discovery rate	matching proteins in your network (IDs)	matching proteins in your network (labels)
Monarch	MP:0003743	Abnormal facial morphology	6	522	1.36	1.21	0.0007	10090.ENSMUSP00000020243,10090.ENSMUSP00000021968,10090.ENSMUSP00000023123,10090.ENSMUSP00000023709,10090.ENSMUSP00000023797,10090.ENSMUSP00000046789	Ascl1,Pitx1,Col2a1,Krt5,Krt4,Foxf2
Monarch	MP:0000452	Abnormal mouth morphology	5	323	1.49	1.23	0.0013	10090.ENSMUSP00000021968,10090.ENSMUSP00000023123,10090.ENSMUSP00000023709,10090.ENSMUSP00000023797,10090.ENSMUSP00000046789	Pitx1,Col2a1,Krt5,Krt4,Foxf2
Monarch	MP:0003755	Abnormal palate morphology	4	157	1.7	1.29	0.0019	10090.ENSMUSP00000021968,10090.ENSMUSP00000023123,10090.ENSMUSP00000023709,10090.ENSMUSP00000046789	Pitx1,Col2a1,Krt5,Foxf2
Monarch	MP:0000762	Abnormal tongue morphology	3	55	2.03	1.2	0.005	10090.ENSMUSP00000021968,10090.ENSMUSP00000023709,10090.ENSMUSP00000023797	Pitx1,Krt5,Krt4
Monarch	MP:0011087	Neonatal lethality, complete penetrance	5	585	1.23	0.83	0.0082	10090.ENSMUSP00000020243,10090.ENSMUSP00000021968,10090.ENSMUSP00000023123,10090.ENSMUSP00000023709,10090.ENSMUSP00000046789	Ascl1,Pitx1,Col2a1,Krt5,Foxf2
Monarch	MP:0014164	Abnormal ciliary process morphology	2	9	2.64	1.05	0.0122	10090.ENSMUSP00000023123,10090.ENSMUSP00000046789	Col2a1,Foxf2
Monarch	MP:0009546	Absent gastric milk in neonates	3	103	1.76	0.92	0.0154	10090.ENSMUSP00000020243,10090.ENSMUSP00000023709,10090.ENSMUSP00000046789	Ascl1,Krt5,Foxf2
Monarch	MP:0010832	Lethality during fetal growth through weaning	7	2113	0.82	0.53	0.0154	10090.ENSMUSP00000020243,10090.ENSMUSP00000021968,10090.ENSMUSP00000023123,10090.ENSMUSP00000023709,10090.ENSMUSP00000023797,10090.ENSMUSP00000046789,10090.ENSMUSP00000092148	Ascl1,Pitx1,Col2a1,Krt5,Krt4,Foxf2,Nfasc
Monarch	MP:0031460	Abnormal palatal shelf morphology	3	108	1.74	0.91	0.0154	10090.ENSMUSP00000021968,10090.ENSMUSP00000023123,10090.ENSMUSP00000046789	Pitx1,Col2a1,Foxf2
Monarch	MP:0000462	Abnormal digestive system morphology	5	850	1.07	0.65	0.0186	10090.ENSMUSP00000021968,10090.ENSMUSP00000023123,10090.ENSMUSP00000023709,10090.ENSMUSP00000023797,10090.ENSMUSP00000046789	Pitx1,Col2a1,Krt5,Krt4,Foxf2
Monarch	MP:0000468	Abnormal esophageal epithelium morphology	2	21	2.28	0.86	0.0264	10090.ENSMUSP00000023709,10090.ENSMUSP00000023797	Krt5,Krt4
Monarch	MP:0000764	Abnormal tongue epithelium morphology	2	27	2.17	0.76	0.0402	10090.ENSMUSP00000023709,10090.ENSMUSP00000023797	Krt5,Krt4
Monarch	MP:0009886	Failure of palatal shelf elevation	2	29	2.14	0.73	0.0438	10090.ENSMUSP00000021968,10090.ENSMUSP00000046789	Pitx1,Foxf2
