## Supplementary Table 7 for "Modeling patient variants of *Cnot1* and *Cdc42bpb* results in distinct forms of congenital diaphragmatic hernia in mice"

### Sheet: Table S7
Supplemental Table 7: List of oligonucleotide sequences used in this study.
	Sequence	Quencher	Fluorophore
Cdc42bpb KOMP2 Del guide1	GACATATTACGCATGCGGGA
Cdc42bpb KOMP2 Del guide 2	TACTTTCCTGGTTAGATCCG
Cdc42bpb KOMP2 Del guide 3	TACCGGCTCCTTACATCTGG
Cdc42bpb KOMP2 Del guide 4	GCATATTGCTGGGCTTTGGA
Cdc42bpb Mut GT Fwd	GCACTTCATCCCCGTTCTAA
Cdc42bpb Mut GT Rev	CTCCGTCTGCaggacctaag
Cdc42bpb WT GT Fwd	agatggctcgctggttaaga
Cdc42bpb WT GT Rev	TGAATACGGATGGCTGTCAA
Cdc42bpb F0 guide	AGAAGGCGAACCTAAGAGAG
Cdc42bpb F0 template	CTCTGGAGCTAGGCGGTTCTAGGCGGTTCCAGCGCAGTCCCTGCTCTGACCTGGCTGGCAGCTCATGATTTTGTCTGTTTTGTTTTTCTCATGAAGGTGATGGCATCTCTCTTAGGTTCGCCTTCTAAGACCAGCTCACTGCTCATCCTGACGGAGAACGAGAATGAAAAGAGGAAGTGGGTAGGGATCCTTGAAGGGCT
Cdc42bpb F0 GT Fwd	gccaccacacccagcCAAGAAA
Cdc42bpb F0 GT Rev	actcgaaggcagaggcggagtt
Cnot1 Forward	AAAATACACTGAAGTCTTTTCTTTTT
Cnot1 Reverse	TTGGGCTGATCTTTCTCTGG
Cnot1 WT Probe	TTAAAGAGAAGGTGCCCTTCTATTT	[BHQ1a-Q]	[5HEX]
Cnot1 MUT Probe	TTAAAGAGATGGTGTCCTTCTATTTTG	[BHQ1a-Q]	[6-FAM]
